# Identification and genetic diversity analysis of a male-sterile gene (*MS1*) in Japanese cedar (*Cryptomeria japonica* D. Don)

**DOI:** 10.1101/2020.05.09.085464

**Authors:** Yoichi Hasegawa, Saneyoshi Ueno, Fu-Jin Wei, Asako Matsumoto, Kentaro Uchiyama, Tokuko Ujino-Ihara, Tetsuji Hakamata, Takeshi Fujino, Masahiro Kasahara, Takahiro Bino, Katsushi Yamaguchi, Shuji Shigenobu, Yoshihiko Tsumura, Yoshinari Moriguchi

## Abstract

Identifying causative genes for a target trait in conifer reproduction is challenging for species lacking whole-genome sequences. In this study, we searched for the male-sterility gene (*MS1*) in *Cryptomeria japonica*, aiming to promote marker-assisted selection (MAS) of male-sterile *C. japonica* to reduce the pollinosis caused by pollen dispersal from artificial *C. japonica* forests in Japan. We searched for mRNA sequences expressed in male strobili and found the gene CJt020762, coding for a lipid transfer protein containing a 4-bp deletion specific to male-sterile individuals. We also found a 30-bp deletion by sequencing the entire gene of another individual with the *ms1*. All nine breeding materials with the allele *ms1* had either a 4-bp or 30-bp deletion in gene CJt020762, both of which are expected to result in faulty gene transcription and function. Furthermore, the 30-bp deletion was detected from three of five individuals in the Ishinomaki natural forest. From our findings, CJt020762 was considered to be the causative gene of *MS1*. Thus, by performing MAS using two deletion mutations as a DNA marker, it will be possible to find novel breeding materials of *C. japonica* with the allele *ms1* adapted to the unique environment of each region of the Japanese archipelago.
