## Supplementary material for "Identification and genetic diversity analysis of a male-sterile gene (*MS1*) in Japanese cedar (*Cryptomeria japonica* D. Don)": Table S1

### Sheet: Sheet1
Table S1. RNA-Seq libraries of C. japonica used to identify specific mutations in individuals with the male-sterility gene (MS1).
Library name	Library title	MS1 genotype
S1s	Male strobili from Nakakubiki-4 on October 4th, 6th, 11th, 13th, 14th, 19th, 20th of 2011	Ms1/Ms1
S2s	Male strobili from T5NK4 on October 4th, 13th, 20th of 2011	Ms1/ms1
S3s	Male strobili from male fertile individuals in T5NK4 family on October 6th, 11th, 14th, 19th and 24th of 2011	Ms1/ms1
S4s	Male strobili from male sterile individuals in T5NK4 family on October 6th, 11th, 14th, 19th and 24th of 2011	ms1/ms1
S5s	Male strobili from male fertile individuals in S3NK4 family on October 6th, 11th, 14th, 19th and 24th of 2011	Ms1/ms1
S6s	Male strobili from male sterile individuals in S3NK4 family on October 6th, 11th, 14th, 19th and 24th of 2011	ms1/ms1
