## Supplementary material for "Identification and genetic diversity analysis of a male-sterile gene (*MS1*) in Japanese cedar (*Cryptomeria japonica* D. Don)": Table S2

### Sheet: Sheet1
Table S2. Primer sequences used in this study.
Primer name	Use	Sequence
Primer_F3	Sanger seqencing	TGGAAATACCTTTGGATACACTTCAC
Primer_R	Sanger seqencing	TCATTGAGCCGTCACATTAGATA
Primer_F2	Sanger seqencing	GTTAGACGTCTTCTGCAACAACAATG
Primer_F2-2	Sanger seqencing	AGAGCATTCCAGTAGTAAATGGGA
Primer_R2	Sanger seqencing	AGCCGTCACATTAGATAATACGTGGT
Primer_R2-2	Sanger seqencing	GCTAACATTTGGAAAGGGCGAAT
Primer_R2-3	Sanger seqencing	CTCCTGTGTGTATAGGTTGCACT
Primer_R2-4	Sanger seqencing	TGCACAAAATTTAAAGCCGAGGT
FLD1_F	Amplicon sequencing	ACACTGACGACATGGTTCTACAGGATACACTTCACTTAGGCTTGC
FLD1_R	Amplicon sequencing	TACGGTAGCAGAGACTTGGTCTTGATGGTTTGATTAATGGGAAAG
FLD2_F	Amplicon sequencing	ACACTGACGACATGGTTCTACACTTACATGACGAGATCAGCCAAG
FLD2_R	Amplicon sequencing	TACGGTAGCAGAGACTTGGTCTAAAAGATGTCGAAGAAAGATTTCAG
FLD3_F	Amplicon sequencing	ACACTGACGACATGGTTCTACAGCCAAATCTTTACTTCGTTTTCC
FLD3_R	Amplicon sequencing	TACGGTAGCAGAGACTTGGTCTATCCTTAGAAGCAGAAGGTCCAC
FLD4_F	Amplicon sequencing	ACACTGACGACATGGTTCTACAGGGAAGTTTTAGTCCGTCCTTAG
FLD4_R	Amplicon sequencing	TACGGTAGCAGAGACTTGGTCTCGTTGATTTAAACCCAAACAATG
FLD5_F	Amplicon sequencing	ACACTGACGACATGGTTCTACATAACATTCAAGCCCTAATTTTGC
FLD5_R	Amplicon sequencing	TACGGTAGCAGAGACTTGGTCTGACCAACGGTAAAACATGAAAAG
FLD6_F	Amplicon sequencing	ACACTGACGACATGGTTCTACATTAGCACTCAAGCCCTAGTTTTG
FLD6_R	Amplicon sequencing	TACGGTAGCAGAGACTTGGTCTTCCATGGCAAAAGAAGAAATATG
FLD7_F	Amplicon sequencing	ACACTGACGACATGGTTCTACAATGTTCTTTGCGTAATCGGTCT
FLD7_R	Amplicon sequencing	TACGGTAGCAGAGACTTGGTCTGAGGAGGCTGTCAAAGAAATAGA
The primer sequences for amplicon sequencing contained either the CS1 addapter: ACACTGACGACATGGTT
CTACA or CS2 adapter: TACGGTAGCAGAGACTTGGTCT for conbining to Access Array primers of Access
Array Barcode Library for Illumina Sequencers-384, Single Direction (Fluidigm Corporation, South San Francisco,
CA, USA).
