## Supplementary material for "Identification and genetic diversity analysis of a male-sterile gene (*MS1*) in Japanese cedar (*Cryptomeria japonica* D. Don)": Table S4

### Sheet: Sheet1
Table S4. Amino-acid mutations in CJt020762.
Population	Tree ID	Haplotype ID	Haplotype No.	Amino acid mutation
MS1 homo	Fukushima-1	Fukushima-1_1	38	Frame shift due to 4-bp deletion
MS1 homo	Fukushima-1	Fukushima-1_2	38	Frame shift due to 4-bp deletion
MS1 homo	Fukushima-2	Fukushima-2_1	38	Frame shift due to 4-bp deletion
MS1 homo	Fukushima-2	Fukushima-2_2	38	Frame shift due to 4-bp deletion
MS1 homo	Shindai-3	Shindai-3_1	38	Frame shift due to 4-bp deletion
MS1 homo	Shindai-3	Shindai-3_2	38	Frame shift due to 4-bp deletion
MS1 homo	Shindai-11	Shindai-11_1	38	Frame shift due to 4-bp deletion
MS1 homo	Shindai-11	Shindai-11_2	38	Frame shift due to 4-bp deletion
MS1 homo	Shindai-12	Shindai-12_1	38	Frame shift due to 4-bp deletion
MS1 homo	Shindai-12	Shindai-12_2	38	Frame shift due to 4-bp deletion
MS1 homo	Tahara-1	Tahara-1_1	38	Frame shift due to 4-bp deletion
MS1 homo	Tahara-1	Tahara-1_2	38	Frame shift due to 4-bp deletion
MS1 hetero	Naka-4	Naka-4_1	28
MS1 hetero	Naka-4	Naka-4_2	38	Frame shift due to 4-bp deletion
MS1 hetero	Suzu-2	Suzu-2_1	28
MS1 hetero	Suzu-2	Suzu-2_2	38	Frame shift due to 4-bp deletion
MS1 hetero	Ooi-7	Ooi-7_1	4	Deletion of 10 amino-acids due to 30-bp deletion
MS1 hetero	Ooi-7	Ooi-7_2	16
Ajigasawa	Ajigasawa20	Ajigasawa20_1	1
Ajigasawa	Ajigasawa20	Ajigasawa20_2	15
Ajigasawa	Ajigasawa31	Ajigasawa31_1	5
Ajigasawa	Ajigasawa31	Ajigasawa31_2	16
Ajigasawa	Ajigasawa33	Ajigasawa33_1	27
Ajigasawa	Ajigasawa33	Ajigasawa33_2	47
Ashu	Ashu01	Ashu01_1	1
Ashu	Ashu01	Ashu01_2	16
Ashu	Ashu03	Ashu03_1	23
Ashu	Ashu03	Ashu03_2	40	A15T
Ashu	Ashu13	Ashu13_1	30
Ashu	Ashu13	Ashu13_2	40	A15T
Ashu	Ashu14	Ashu14_1	1
Ashu	Ashu14	Ashu14_2	30
Ashu	Ashu17	Ashu17_1	1
Ashu	Ashu17	Ashu17_2	30
Azouji	Azouji22	Azouji22_1	30
Azouji	Azouji22	Azouji22_2	37	G71E
Azouji	Azouji24	Azouji24_1	1
Azouji	Azouji24	Azouji24_2	2
Azouji	Azouji25	Azouji25_1	14
Azouji	Azouji25	Azouji25_2	28
Azouji	Azouji34	Azouji34_1	5
Azouji	Azouji34	Azouji34_2	30
Bijodaira	Bijodaira14	Bijodaira14_1	1
Bijodaira	Bijodaira14	Bijodaira14_2	18
Bijodaira	Bijodaira20	Bijodaira20_1	24
Bijodaira	Bijodaira20	Bijodaira20_2	30
Bijodaira	Bijodaira39	Bijodaira39_1	24
Bijodaira	Bijodaira39	Bijodaira39_2	30
Bijodaira	Bijodaira44	Bijodaira44_1	25
Bijodaira	Bijodaira44	Bijodaira44_2	29
Donden	Donden538	Donden538_1	16
Donden	Donden538	Donden538_2	16
Donden	Donden540	Donden540_1	24
Donden	Donden540	Donden540_2	30
Donden	Donden545	Donden545_1	1
Donden	Donden545	Donden545_2	20
Donden	Donden562	Donden562_1	7
Donden	Donden562	Donden562_2	41	A15T, D30E
Donden	Donden563	Donden563_1	1
Donden	Donden563	Donden563_2	45
Ishinomaki	Ishinomaki01	Ishinomaki01_1	30
Ishinomaki	Ishinomaki01	Ishinomaki01_2	46
Ishinomaki	Ishinomaki04	Ishinomaki04_1	4	Deletion of 10 amino-acids due to 30-bp deletion
Ishinomaki	Ishinomaki04	Ishinomaki04_2	9
Ishinomaki	Ishinomaki07	Ishinomaki07_1	4	Deletion of 10 amino-acids due to 30-bp deletion
Ishinomaki	Ishinomaki07	Ishinomaki07_2	30
Ishinomaki	Ishinomaki10	Ishinomaki10_1	4	Deletion of 10 amino-acids due to 30-bp deletion
Ishinomaki	Ishinomaki10	Ishinomaki10_2	16
Ishinomaki	Ishinomaki17	Ishinomaki17_1	24
Ishinomaki	Ishinomaki17	Ishinomaki17_2	30
Kawazu	Kawazu02	Kawazu02_1	26
Kawazu	Kawazu02	Kawazu02_2	30
Kawazu	Kawazu03	Kawazu03_1	5
Kawazu	Kawazu03	Kawazu03_2	34
Kawazu	Kawazu04	Kawazu04_1	26
Kawazu	Kawazu04	Kawazu04_2	30
Kawazu	Kawazu06	Kawazu06_1	5
Kawazu	Kawazu06	Kawazu06_2	12
Kawazu	Kawazu08	Kawazu08_1	5
Kawazu	Kawazu08	Kawazu08_2	16
Mizusawa	Mizusawa01	Mizusawa01_1	1
Mizusawa	Mizusawa01	Mizusawa01_2	30
Mizusawa	Mizusawa03	Mizusawa03_1	24
Mizusawa	Mizusawa03	Mizusawa03_2	30
Mizusawa	Mizusawa04	Mizusawa04_1	16
Mizusawa	Mizusawa04	Mizusawa04_2	48
Mizusawa	Mizusawa07	Mizusawa07_1	30
Mizusawa	Mizusawa07	Mizusawa07_2	30
Nibetsu	Nibetsu01	Nibetsu01_1	12
Nibetsu	Nibetsu01	Nibetsu01_2	19
Nibetsu	Nibetsu15	Nibetsu15_1	13
Nibetsu	Nibetsu15	Nibetsu15_2	22
Nibetsu	Nibetsu16	Nibetsu16_1	5
Nibetsu	Nibetsu16	Nibetsu16_2	21
Nibetsu	Nibetsu21	Nibetsu21_1	1
Nibetsu	Nibetsu21	Nibetsu21_2	16
Oki	Oki01	Oki01_1	5
Oki	Oki01	Oki01_2	16
Oki	Oki04	Oki04_1	5
Oki	Oki04	Oki04_2	16
Oki	Oki10	Oki10_1	2
Oki	Oki10	Oki10_2	30
Oki	Oki21	Oki21_1	24
Oki	Oki21	Oki21_2	30
Oninome	Oninome01	Oninome01_1	1
Oninome	Oninome01	Oninome01_2	49
Oninome	Oninome04	Oninome04_1	2
Oninome	Oninome04	Oninome04_2	30
Oninome	Oninome06	Oninome06_1	2
Oninome	Oninome06	Oninome06_2	30
Oninome	Oninome07	Oninome07_1	2
Oninome	Oninome07	Oninome07_2	20
Shimowada	Shimowada16	Shimowada16_1	1
Shimowada	Shimowada16	Shimowada16_2	42	A2V
Shimowada	Shimowada24	Shimowada24_1	1
Shimowada	Shimowada24	Shimowada24_2	31
Shimowada	Shimowada29	Shimowada29_1	8
Shimowada	Shimowada29	Shimowada29_2	16
Shimowada	Shimowada31	Shimowada31_1	24
Shimowada	Shimowada31	Shimowada31_2	30
Shimowada	Shimowada32	Shimowada32_1	5
Shimowada	Shimowada32	Shimowada32_2	43
Shingu	Shingu01	Shingu01_1	24
Shingu	Shingu01	Shingu01_2	30
Shingu	Shingu02	Shingu02_1	30
Shingu	Shingu02	Shingu02_2	44
Shingu	Shingu03	Shingu03_1	30
Shingu	Shingu03	Shingu03_2	32
Shingu	Shingu04	Shingu04_1	24
Shingu	Shingu04	Shingu04_2	30
Shingu	Shingu06	Shingu06_1	6
Shingu	Shingu06	Shingu06_2	31
Tsuyama	Tsuyama01	Tsuyama01_1	30
Tsuyama	Tsuyama01	Tsuyama01_2	42	A2V
Tsuyama	Tsuyama05	Tsuyama05_1	1
Tsuyama	Tsuyama05	Tsuyama05_2	30
Wakasugi	Wakasugi02	Wakasugi02_1	5
Wakasugi	Wakasugi02	Wakasugi02_2	30
Wakasugi	Wakasugi12	Wakasugi12_1	16
Wakasugi	Wakasugi12	Wakasugi12_2	39	A15T
Wakasugi	Wakasugi15	Wakasugi15_1	22
Wakasugi	Wakasugi15	Wakasugi15_2	36	L95P
Wakasugi	Wakasugi20	Wakasugi20_1	1
Wakasugi	Wakasugi20	Wakasugi20_2	6
Yakushima	Hanayama13	Hanayama13_1	1
Yakushima	Hanayama13	Hanayama13_2	5
Yakushima	Shiratani07	Shiratani07_1	11
Yakushima	Shiratani07	Shiratani07_2	35
Yakushima	Yakushima04	Yakushima04_1	16
Yakushima	Yakushima04	Yakushima04_2	33
Yakushima	Yakusugiland19	Yakusugiland19_1	12
Yakushima	Yakusugiland19	Yakusugiland19_2	30
Yamanouchi	Yamanouchi06	Yamanouchi06_1	1
Yamanouchi	Yamanouchi06	Yamanouchi06_2	20
Yamanouchi	Yamanouchi09	Yamanouchi09_1	24
Yamanouchi	Yamanouchi09	Yamanouchi09_2	30
Yamanouchi	Yamanouchi14	Yamanouchi14_1	24
Yamanouchi	Yamanouchi14	Yamanouchi14_2	30
Yamanouchi	Yamanouchi17	Yamanouchi17_1	16
Yamanouchi	Yamanouchi17	Yamanouchi17_2	16
Yanase	Yanase09	Yanase09_1	12
Yanase	Yanase09	Yanase09_2	30
Yanase	Yanase12	Yanase12_1	3
Yanase	Yanase12	Yanase12_2	17
Yanase	Yanase16	Yanase16_1	10
Yanase	Yanase16	Yanase16_2	19
The amino-acid sequence of Ajigasawa20_1 was used as a reference haplotype (Haplotype No. 1).
