## Supplementary material for "Identification and genetic diversity analysis of a male-sterile gene (*MS1*) in Japanese cedar (*Cryptomeria japonica* D. Don)": Table S5

### Sheet: Sheet1
Table S5. Summary of the C. japonica trees collected from natural forests for use in amplicon sequencing of CJt020762.
Tree ID	Population	Latitude	Longitude	References
Ajigasawa02	Ajigasawa	40.44.53	140.12.54	Tsumura et al. 2012
Ajigasawa20	Ajigasawa	40.44.53	140.12.54	Tsumura et al. 2012
Ajigasawa31	Ajigasawa	40.44.53	140.12.54	Tsumura et al. 2012
Ajigasawa33	Ajigasawa	40.44.53	140.12.54	Tsumura et al. 2012
Ashu01	Ashu	35.18.28	135.46.26	Tsumura et al. 2012
Ashu03	Ashu	35.18.28	135.46.26	Tsumura et al. 2012
Ashu13	Ashu	35.18.28	135.46.26	Tsumura et al. 2012
Ashu14	Ashu	35.18.28	135.46.26	Tsumura et al. 2012
Ashu17	Ashu	35.18.28	135.46.26	Tsumura et al. 2012
Azouji22	Azouji	34.28.55	131.57.48	Tsumura et al. 2012
Azouji24	Azouji	34.28.55	131.57.48	Tsumura et al. 2012
Azouji25	Azouji	34.28.55	131.57.48	Tsumura et al. 2012
Azouji34	Azouji	34.28.55	131.57.48	Tsumura et al. 2012
Bijodaira03	Bijodaira	36.34.55	137.27.55	Tsumura et al. 2012
Bijodaira14	Bijodaira	36.34.55	137.27.55	Tsumura et al. 2012
Bijodaira20	Bijodaira	36.34.55	137.27.55	Tsumura et al. 2012
Bijodaira39	Bijodaira	36.34.55	137.27.55	Tsumura et al. 2012
Bijodaira44	Bijodaira	36.34.55	137.27.55	Tsumura et al. 2012
Donden538	Donden	38.08.23	138.23.00	Tsumura et al. 2012
Donden540	Donden	38.08.23	138.23.00	Tsumura et al. 2012
Donden545	Donden	38.08.23	138.23.00	Tsumura et al. 2012
Donden562	Donden	38.08.23	138.23.00	Tsumura et al. 2012
Donden563	Donden	38.08.23	138.23.00	Tsumura et al. 2012
Ishinomaki01	Ishinomaki	38.19.43	141.29.31	Tsumura et al. 2012
Ishinomaki04	Ishinomaki	38.19.43	141.29.31	Tsumura et al. 2012
Ishinomaki07	Ishinomaki	38.19.43	141.29.31	Tsumura et al. 2012
Ishinomaki10	Ishinomaki	38.19.43	141.29.31	Tsumura et al. 2012
Ishinomaki17	Ishinomaki	38.19.43	141.29.31	Tsumura et al. 2012
Kawazu02	Kawazu	34.49.53	139.00.00	Tsumura et al. 2012
Kawazu03	Kawazu	34.49.53	139.00.00	Tsumura et al. 2012
Kawazu04	Kawazu	34.49.53	139.00.00	Tsumura et al. 2012
Kawazu06	Kawazu	34.49.53	139.00.00	Tsumura et al. 2012
Kawazu08	Kawazu	34.49.53	139.00.00	Tsumura et al. 2012
Mizusawa01	Mizusawa	40.04.45	140.14.51	Kimura et al. 2014
Mizusawa03	Mizusawa	40.04.45	140.14.51	Kimura et al. 2014
Mizusawa04	Mizusawa	40.04.45	140.14.51	Kimura et al. 2014
Mizusawa07	Mizusawa	40.04.45	140.14.51	Kimura et al. 2014
Nibetsu01	Nibetsu	39.48.22	140.15.36	Tsumura et al. 2012
Nibetsu15	Nibetsu	39.48.22	140.15.36	Tsumura et al. 2012
Nibetsu16	Nibetsu	39.48.22	140.15.36	Tsumura et al. 2012
Nibetsu21	Nibetsu	39.48.22	140.15.36	Tsumura et al. 2012
Oki01	Oki	36.16.06	133.19.45	Tsumura et al. 2012
Oki04	Oki	36.16.06	133.19.45	Tsumura et al. 2012
Oki10	Oki	36.16.06	133.19.45	Tsumura et al. 2012
Oki21	Oki	36.16.06	133.19.45	Tsumura et al. 2012
Oninome01	Oninome	32.42.06	131.31.43	Tsumura et al. 2012
Oninome04	Oninome	32.42.06	131.31.43	Tsumura et al. 2012
Oninome06	Oninome	32.42.06	131.31.43	Tsumura et al. 2012
Oninome07	Oninome	32.42.06	131.31.43	Tsumura et al. 2012
Shimowada16	Shimowada	35.13.56	138.50.10	Tsumura et al. 2012
Shimowada24	Shimowada	35.13.56	138.50.10	Tsumura et al. 2012
Shimowada29	Shimowada	35.13.56	138.50.10	Tsumura et al. 2012
Shimowada31	Shimowada	35.13.56	138.50.10	Tsumura et al. 2012
Shimowada32	Shimowada	35.13.56	138.50.10	Tsumura et al. 2012
Shingu01	Shingu	33.53.24	135.42.36	Tsumura et al. 2012
Shingu02	Shingu	33.53.24	135.42.36	Tsumura et al. 2012
Shingu03	Shingu	33.53.24	135.42.36	Tsumura et al. 2012
Shingu04	Shingu	33.53.24	135.42.36	Tsumura et al. 2012
Shingu06	Shingu	33.53.24	135.42.36	Tsumura et al. 2012
Tsuyama01	Tsuyama	35.17.35	133.58.04	Kimura et al. 2014
Tsuyama03	Tsuyama	35.17.35	133.58.04	Kimura et al. 2014
Tsuyama05	Tsuyama	35.17.35	133.58.04	Kimura et al. 2014
Tsuyama07	Tsuyama	35.17.35	133.58.04	Kimura et al. 2014
Wakasugi02	Wakasugi	34.41.45	132.04.50	Kimura et al. 2014
Wakasugi12	Wakasugi	34.41.45	132.04.50	Kimura et al. 2014
Wakasugi15	Wakasugi	34.41.45	132.04.50	Kimura et al. 2014
Wakasugi20	Wakasugi	34.41.45	132.04.50	Kimura et al. 2014
Hanayama13	Yakushima	30.19.36	130.27.36	Kimura et al. 2014
Shiratani07	Yakushima	30.22.41	130.34.23	Kimura et al. 2014
Yakushima02	Yakushima	30.18.17	130.34.17	Tsumura et al. 2012
Yakushima04	Yakushima	30.18.17	130.34.17	Tsumura et al. 2012
Yakusugiland19	Yakushima	30.18.12	130.34.23	Kimura et al. 2014
Yamanouchi04	Yamanouchi	38.44.53	140.04.27	Kimura et al. 2014
Yamanouchi06	Yamanouchi	38.44.53	140.04.27	Kimura et al. 2014
Yamanouchi09	Yamanouchi	38.44.53	140.04.27	Kimura et al. 2014
Yamanouchi14	Yamanouchi	38.44.53	140.04.27	Kimura et al. 2014
Yamanouchi17	Yamanouchi	38.44.53	140.04.27	Kimura et al. 2014
Yanase09	Yanase	33.35.40	134.05.80	Tsumura et al. 2012
Yanase12	Yanase	33.35.40	134.05.80	Tsumura et al. 2012
Yanase16	Yanase	33.35.40	134.05.80	Tsumura et al. 2012
References
Kimura, M. K. et al. Evidence for cryptic northern refugia in the last glacial period in Cryptomeria japonica. Ann. Bot. 114, 1687–1700 (2014).
Tsumura, Y., Uchiyama, K., Moriguchi, Y., Ueno, S. & Ihara-Ujino, T. Genome scanning for detecting adaptive genes along environmental gradients in the Japanese conifer, Cryptomeria japonica. Heredity 109, 349‒360 (2012).
